# The host range and the role of O-antigen in P1 transduction with its alternative S’ tail fibre

**DOI:** 10.1101/2022.07.24.501295

**Authors:** Yang W. Huan, Jidapha Fa-arun, Baojun Wang

## Abstract

Enterobacteria phage P1 expresses two types of tail fibre, S and S’. Despite the wide usage of phage P1 for transduction, the host range and the receptor for its alternative S’ tail fibre was never determined. Here, a Δ*S-cin* Δ*pac E. coli* P1 lysogenic strain was generated to allow packaging of phagemid DNA into P1 phage having either S or S’ tail fibre. P1(S’) could transduce phagemid DNA into *Shigella flexneri* 2a 2457O, *Shigella flexneri* 5a M90T and *Escherichia coli* O3 efficiently. Mutational analysis of the O-antigen assembly genes and LPS inhibition assays indicated that P1(S’) transduction requires at least one O-antigen unit. *E. coli* O111:B4 LPS produced a high neutralising effect against P1(S’) transduction, indicating that this *E. coli* strain could be a host for P1(S’). Mutations in the O-antigen modification genes of *S. flexneri* 2a 2457O and *S. flexneri* 5a M90T did not cause significant changes to P1(S’) transduction efficiency. A higher transduction efficiency of P1(S’) improved the delivery of a *cas9* antimicrobial phagemid into both *S. flexneri* 2457O and M90T. These findings provide novel insights into P1 tropism-switching, by identifying the host range of P1(S’) and demonstrating its potential for delivering a sequence-specific Cas9 antimicrobial into clinically relevant *S. flexneri*.
