## Supplementary Materials 2 for "The host range and the role of O-antigen in P1 transduction with its alternative S’ tail fibre"

### Sheet: Sheet1
Figure 1c
Comparison(s)	p-value
the number of S. flexneri 5a M90T phagemid transductant recovered after P1(S) and P1(S') infection	0.000111626
the number of S. flexneri 2a 2457O phagemid transductant recovered after P1(S) and P1(S') infection	0.147969
the number of S. flexneri 2a 2457O and S. flexneri 5a M90T phagemid transductant recovered after P1(S') infection	0.518321
The number of S. flexneri 2a 2457O and S. flexneri 5a M90T phagemid transductant recovered after P1(S) infection	4.77338e-05
The number of E. coli E24377A phagemid transductant recovered after P1(S) and P1(S') infection	0.568898

### Sheet: Sheet2
Figure 2d
Comparison(s)	p-value
The number of wildtype and Δrfc S. flexneri 5a M90T phagemid transductant recovered after P1(S') infection	0.000115505
The number of wildtype and Δrfc S. flexneri 2a 2457O phagemid transductant recovered after P1(S') infection	3.30617e-05
The number of wildtype and Δrfc E. coli O3 phagemid transductant recovered after P1(S') infection	0.000135856
The number of wildtype and ΔwaaL S. flexneri 5a M90T recovered after P1(S) infection	0.890783
The number of wildtype and Δrfe S. flexneri 5a M90T phagemid transductant recovered after P1(S) infection	0.085107
The number of wildtype and Δrfc S. flexneri 5a M90T phagemid transductant recovered after P1(S) infection	0.000299551
The number of wildtype and ΔwaaL S. flexneri 2a 2457O phagemid transductant recovered after P1(S) infection	0.903731
The number of wildtype and Δrfe S. flexneri 2a 2457O phagemid transductant recovered after P1(S) infection	0.357611
The number of wildtype and Δrfc S. flexneri 2a 2457O phagemid transductant recovered after P1(S) infection	0.404882
The number of ΔwaaL and Δrfe E. coli O3 phagemid transductant recovered after P1(S) infection	1.41581e-05
The number of ΔwaaL and Δwzy E. coli O3 phagemid transductant recovered after P1(S) infection	6.88826e-05
The number of Δrfe and Δwzy E. coli O3 phagemid transductant recovered after P1(S) infection	1.07241e-06

### Sheet: Sheet3
Figure 3b
Comparison(s)	p-value
The number of widtype and Δgtr S. flexneri 5a M90T phagemid transductant recovered after P1(S') infection	0.176093
The number of phagemid transductant recovered after P1(S') infection of widtype and O-antigen mutants of S. flexneri 2a 2457O	0.244754
Comparison(s)	p-value
The number of widtype and Δgtr S. flexneri 5a M90T phagemid transductant recovered after P1(S) infection	0.000380056
The number of phagemid transductant recovered after P1(S) infection of widtype and all O-antigen mutants of S. flexneri 2a 2457O	1.45439e-14
The number of phagemid transductant recovered after P1(S) infection of widtype and O-antigen mutants of S. flexneri 2a 2457O excluding ΔoacB S. flexneri 2a 2457O	0.306479
The number of widtype and ΔoacB of S. flexneri 2a 2457O phagemid transductant recovered after P1(S) infection	9.69315e-05

### Sheet: Sheet4
Figure 4b
Comparison(s)	p-value
Transduction efficiency of P1(S') between 0 μg/mL and 5 μg/mL	8.23412e-10
Transduction efficiency of P1(S) between 0 μg/mL and 5000 μg/mL	4.88077e-09
Figure 4c
Comparison(s)	p-value
Transduction efficiency of P1(S') between 0 μg/mL and 0.5 μg/mL	1.28083e-09
Transduction efficiency of P1(S) between 0 μg/mL and 500 μg/mL	2.26413e-10
Figure 4d
Comparison(s)	p-value
Transduction efficiency of P1(S') between 0 μg/mL and 50 μg/mL	0.000221412
Transduction efficiency of P1(S) at all concentrations	0.955951
Figure 4e
Comparison(s)	p-value
Transduction efficiency of P1(S') between 0 μg/mL and 50 μg/mL	2.84532e-11
Transduction efficiency of P1(S) between 0 μg/mL and 500 μg/mL	1.51526e-08
Figure 4f
Comparison(s)	p-value
Transduction efficiency of P1(S') between 0 μg/mL and 500 μg/mL	2.17521e-10
Transduction efficiency of P1(S) between 0 μg/mL and 5μg/mL and 50 μg/mL	2.28262e-13
Figure 4g
Comparison(s)	p-value
Transduction efficiency of P1(S') between 0 μg/mL and 50 μg/mL	5.44812e-10
Transduction efficiency of P1(S) between 0 μg/mL and 5000μg/mL	0.000359669
Figure 4h
Comparison(s)
Transduction efficiency of P1(S') at all concentrations	0.765146
Transduction efficiency of P1(S) between 0 μg/mL and 50 μg/mL	1.57688e-08
Figure 4i
Comparison(s)	p-value
Transduction efficiency of P1(S') at all concentrations	0.391465
Transduction efficiency of P1(S) between 0 μg/mL and 500 μg/mL	4.34932e-10
Figure 4j
Comparison(s)	p-value
Transduction efficiency of P1(S') at all concentrations	0.361245
Transduction efficiency of P1(S) between 0 μg/mL and 500 μg/mL	2.36893e-10
In bold represents the use of two-tailed, Student's t-test (assuming unequal variance) used to determine the p-value(s), since it involves transduction efficiency of 0 values (total inhibition of transduction).
The rest of the p-values were determined using Welch's ANOVA test

### Sheet: Sheet5
Figure 5a
Comparison(s)	p-value
Transduction efficiency of P1(S') between 0 μg/mL and 5000 μg/mL	5.31797e-13
Transduction efficiency of P1(S) between 0 μg/mL and 5000 μg/mL	1.42388e-10
Figure 5b
Comparison(s)	p-value
Transduction efficiency of P1(S') between 0 μg/mL and 5000 μg/mL	6.7555e-10
Transduction efficiency of P1(S) between 0 μg/mL and 5000 μg/mL	3.18808e-09
Figure 5c
Comparison(s)	p-value
Transduction efficiency of P1(S') between 0 μg/mL and 5 μg/mL	6.7555e-10
Transduction efficiency of P1(S) at all concentrations	0.203483
Figure 5d
Comparison(s)	p-value
Transduction efficiency of P1(S') between 0 μg/mL and 5 μg/mL to 5000 μg/mL	0.029265
Transduction efficiency of P1(S) at all concentrations	0.515657
In bold represents the use of two-tailed, Student's t-test (assuming unequal variance) used to determine the p-value(s), since it involves transduction efficiency of 0 values (total inhibition of transduction).
The rest of the p-values were determined using Welch's ANOVA test

### Sheet: Sheet6
Figure 6b
Comparison(s)	p-value
Differences in S. flexneri 5a M90T CFU between P1(S) cas9-NT and P1(S) cas9-shiA	0.292886
Differences in antimicrobial effects of P1(S) and P1(S') cas9 lysates on S. flexneri 5a M90T	5.5467e-07
Differences in antimicrobial effects of P1(S) and P1(S') cas9 lysates on S. flexneri 2a 2457O	0.000625153
Figure 6c
Comparison(s)	p-value
Differences in S. flexneri 5a M90T CFU between P1(S) cas9-NT and P1(S) cas9-shiA	0.480743
Differences in antimicrobial effects of P1(S) and P1(S') cas9 lysates on S. flexneri 5a M90T	7.72341e-07
Differences in antimicrobial effects of P1(S) and P1(S') cas9 lysates on S. flexneri 2a 2457O	0.000355337
Figure 6d
Comparison(s)	p-value
Differences in S. flexneri 5a M90T CFU between P1(S) cas9-NT and P1(S) cas9-shiA	0.60524
Differences in antimicrobial effects of P1(S) and P1(S') cas9 lysates on S. flexneri 5a M90T	1.8266e-06
Differences in antimicrobial effects of P1(S) and P1(S') cas9 lysates on S. flexneri 2a 2457O	0.00546935

### Sheet: Sheet7
Supplementary Figure 3a
Comparisons	p-values
P1(S') transduction efficiency on S. flexneri 5a M90T in PLM or without Ca2+	0.665341
P1(S') transduction efficiency on S. flexneri 5a M90T in PLM or with citrate	0.645448
P1(S') transduction efficiency on S. flexneri 2a 2457O in PLM or without Ca2+	0.656882
P1(S') transduction efficiency on S. flexneri 2a 2457O in PLM or with citrate	0.207744
P1(S) transduction efficiency on S. flexneri 2a 2457O in PLM, without Ca2+ or with citrate	4.01603e-06
P1(S) transduction efficiency on E. coli K12 NCM3722 in PLM or without Ca2+	1.2481e-05
P1(S) transduction efficiency on E. coli K12 NCM3722 in PLM or with citrate	9.8069e-06
P1(S') transduction efficiency on E. coli O3 in PLM or without Ca2+	0.577127
P1(S') transduction efficiency on E. coli O3 in PLM or with citrate	0.516253
Supplementary Figure 3b
Comparisons	p-values
P1(S') transduction efficiency on S. flexneri 5a M90T in PLM or without Ca2+	0.382805
P1(S') transduction efficiency on S. flexneri 5a M90T in PLM or with citrate	0.000233917
P1(S') transduction efficiency on S. flexneri 2a 2457O in PLM or without Ca2+	0.48445
P1(S') transduction efficiency on S. flexneri 2a 2457O in PLM or with citrate	0.000607341
P1(S) transduction efficiency on S. flexneri 2a 2457O in PLM, without Ca2+ or with citrate	3.27793e-05
P1(S) transduction efficiency on E. coli K12 NCM3722 in PLM or without Ca2+	8.77998e-05
P1(S) transduction efficiency on E. coli K12 NCM3722 in PLM or with citrate	8.29182e-05
P1(S') transduction efficiency on E. coli O3 in PLM or without Ca2+	0.971162
P1(S') transduction efficiency on E. coli O3 in PLM or with citrate	0.634428

### Sheet: Sheet8
Supplementary Figure 5
Comparison(s)	p-value
The number of phagemid transductant recovered after P1(S) infection of wildtype, ΔoacB and ΔoacB + pOacB S. flexneri 2a 2457O	1.40422e-05
The number of phagemid transductant recovered after P1(S) infection of wildtype and ΔoacB + pOacB S. flexneri 2a 2457O	0.313819

### Sheet: Sheet9
Supplementary Figure 6
Comparison(s)	p-value
Transduction efficiency of P1(S') at all concentrations	0.760967
Transduction efficiency of P1(S) between 0 μg/mL, 5 μg/mL and 50 μg/mL	5.55974e-09
